# Characterization of 475 novel, putative small RNAs (sRNAs) in Carbon-starved *Salmonella enterica* serovar typhimurium

**DOI:** 10.1101/2021.01.11.426214

**Authors:** Dominika Houserova, Donavon J. Dahmer, Shivam V. Amin, Aline Crucello, Valeria M. King, Emmaline C. Barnhill, Yulong Huang, Mike E. Zambrano, Meghan A. Dean, Kevin M. Aria, Michael P. Spector, Glen M. Borchert

## Abstract

An increasingly apparent role of noncoding RNA (ncRNAs) is to coordinate gene expression when bacteria faces various environmental stressors. *Salmonella enterica*, a well-studied foodborne pathogen, is known for its ability to survive in and adapt to various environmental challenges, making it a difficult pathogen to eliminate, as well as an important model for examining ncRNA contributions to cellular stress survival. A mounting body of evidence implicates small RNAs (sRNAs) as key drivers of *Salmonella* stress response. Generally thought to be 50-500 nucleotides in length and to occur mainly in intergenic regions, sRNAs regulate protein expression through base pairing with mRNA targets. Through employing a refined definition of sRNAs that allows for shorter sequences and for sRNA loci to overlap with annotated protein-coding gene loci, we have identified 475 previously unannotated sRNAs that are significantly differentially expressed during Carbon starvation (C-starvation). Northern blotting and quantitative RT-PCRs confirm the expressions and identities of several of these novel sRNAs. Additionally, our computational analyses find the majority to be highly conserved and structurally-related to known sRNAs. Importantly, we show that deletion of one of the dynamic sRNAs, sRNA4130247, significantly impairs the *Salmonella* C-starvation response (CSR), confirming its involvement (and suggesting the involvements of many other sRNAs identified in this work) in the *Salmonella* CSR. Strikingly, the 475 novel sRNAs identified in this study more than double the number of *Salmonella enterica* serovar Typhimurium SL1344 sRNAs described to date, increasing the total number of annotated *Salmonella* sRNAs from 396 to 871. In conclusion, the work presented here provides the first-ever characterization of intragenic sRNAs in *Salmonella*, experimentally confirms that sRNAs dynamically expressed during the CSR are directly involved in stress survival, and strongly suggests that sRNA loci likely outnumber those of protein-coding genes in *Salmonella*.
