## Supplementary Table 4 for "Characterization of 475 novel, putative small RNAs (sRNAs) in Carbon-starved *Salmonella enterica* serovar typhimurium"

### Sheet: Sheet3
Supplemental Table 4. Expressions of previously annotated sRNAs in Carbon-starved Salmonella enterica.
Expression (RPM) of all reported sRNAs						Known sRNAs most highly expressed at 24h					Known sRNAs most highly expressed at 5h					Known sRNAs most highly expressed at log
ID	log	5h	24h			ID	log	5h	24h		ID	log	5h	24h		ID	log	5h	24h
ChiX	173403	346886	101347			RyhB1	12.3164	63.8729	6176.67		sRNA1289188	2.6	512	54		STnc800	18150.9	133.3	8.92114
sRNA4385784	1195.28	6963.88	26266			SraL	9.38394	1166.03	4241.6		sRNA4126333	49.2657	215.571	0.540675		sRNA4812322	873.88	11.1083	0.01
STnc800	18150.9	133.3	8.92114			IsrI	20.2341	550.21	6026.36		sRNA1288534	0.586497	177.039	14.3279		sRNA294324	5279.64	1760.67	5.13641
RyhB-2	81.2298	310.686	13030			RyhB-2	81.2298	310.686	13030		STnc2040	260.404	474.187	4.59574		tp2	1284.43	212.447	1.08135
sRNA294324	5279.64	1760.67	5.13641			sRNA1409050	0.293248	87.131	158.958		sRNA4426265	1.75949	150.31	0.811012		STnc3140	626.672	311.033	1.08135
SraC	210.259	2017.2	4509.77			sRNA3551252	1.46624	64.5672	274.122		sRNA2176581	83.2825	485.295	4.86607		sRNA3943836	820.802	304.785	2.43304
IsrI	20.2341	550.21	6026.36			sRNA3405375	3.81223	348.524	417.401		sRNA1305985	6.74471	585.27	391.449		STnc1080	369.493	36.7964	0.811012
RyhB1	12.3164	63.8729	6176.67			sRNA1130547	18.1814	51.376	1620.94		STnc1170	7.62445	208.628	1.89236		sRNA4417787	1860.07	812.991	9.46181
SraL	9.38394	1166.03	4241.6			sRNA1318601	7.62445	132.606	634.482		STnc710	39.002	1485.74	27.5744		sRNA570517	222.282	1.38854	0.270337
CyaR	1183.26	2652.11	167.069			sRNA2838164	13.7827	79.8412	1065.13		RyeF	7.03796	400.941	178.152		sRNA3857685	147.504	51.7232	0.01
sRNA4130247	2202.29	1473.59	30.2778			STnc3120	5.57172	32.2836	453.897		MicF	2.63923	179.122	6.21776		sRNA2828025	145.451	2.77708	0.01
SsrS	482.98	2143.21	850.752			MicA	8.5042	383.932	534.998		STnc1380	39.8818	184.329	3.24405		sRNA1022255	938.394	398.511	5.67709
STnc870	76.5378	1130.27	1949.4			sRNA1292328	2.34599	6.94271	161.662		sRNA201302	65.1011	253.409	4.86607		sRNA4146716	406.149	186.412	4.05506
sRNA523910	246.622	559.582	2328.15			sRNA2594511	6.74471	9.02552	362.252		sRNA2416394	10.8502	145.45	2.43304		sRNA2802132	590.309	77.4112	6.4881
sRNA4417787	1860.07	812.991	9.46181			sRNA2576882	0.586497	4.51276	65.4217		sRNA2522758	1.46624	95.1151	11.3542		sRNA4130247	2202.29	1473.59	30.2778
SroC	476.822	647.408	1509.02			sRNA1897579	1.75949	1.04141	84.3453		sRNA1851877	5.57172	251.326	190.047		MgrR	162.166	143.367	1.35169
STnc1290	442.512	673.79	1326.28			sRNA1253515	1.17299	3.12422	89.752		STnc3770	205.86	246.466	8.38046		STnc1310	414.653	193.702	5.13641
RydC	770.363	817.504	343.599			sRNA1170414	6.45146	69.4271	253.306		sRNA1186573	4.39872	67.6914	1.89236		sRNA1809591	416.706	97.8922	6.4881
sRNA1130547	18.1814	51.376	1620.94			sRNA3378366	3.51898	14.5797	138.142		sRNA982481	0.293248	29.1594	1.62202		SraG	131.668	54.5003	1.89236
STnc710	39.002	1485.74	27.5744			sRNA2061316	2.93248	9.02552	108.946		sRNA2285422	1.17299	49.2932	15.4092		STnc3010	53.0779	10.4141	0.270337
tp2	1284.43	212.447	1.08135			sRNA4842833	8.79745	51.376	250.333		DapZ	130.202	159.682	5.94742		sRNA1227716	52.4914	24.2995	0.270337
sRNA4720054	753.355	639.771	21.8973			STnc870	76.5378	1130.27	1949.4		STnc1430	30.7911	278.403	11.3542		SroA	50.1455	16.3154	0.270337
sRNA1022255	938.394	398.511	5.67709			STnc1200	2.34599	34.7135	80.2902		STnc1560	1.46624	53.4589	1.62202		FrnS	82.4028	28.118	1.08135
sRNA2838164	13.7827	79.8412	1065.13			sRNA4385784	1195.28	6963.88	26266		IsrL	2.93248	84.701	14.8686		STnc4250	42.2277	4.8599	0.270337
sRNA1799792	858.044	263.823	26.7634			SraC	210.259	2017.2	4509.77		MicC	60.9956	561.665	26.2227		sRNA4720054	753.355	639.771	21.8973
ArcZ	249.848	842.498	44.876			STnc1210	3.81223	69.7742	97.8622		STnc1860	19.9409	78.4526	2.97371		STnc2180	49.559	8.67839	0.540675
sRNA3943836	820.802	304.785	2.43304			sRNA4184031	2.63923	38.532	65.692		ArcZ	249.848	842.498	44.876		sRNA1212673	286.504	18.051	8.11012
STnc2080	44.867	725.86	270.067			STnc2160	3.81223	18.051	79.4792		sRNA4662099	5.57172	112.472	29.7371		sRNA1799792	858.044	263.823	26.7634
STnc3730	107.915	784.873	111.649			sRNA3554557	2.05274	6.24844	45.4167		STnc1330	5.27847	102.405	12.7059		STnc1460	26.9788	19.4396	0.01
sRNA1305985	6.74471	585.27	391.449			RybB	18.1814	257.574	288.72		sRNA1548865	5.57172	104.141	11.6245		sRNA2948961	26.9788	10.0669	0.01
sRNA1932297	95.3057	492.238	389.827			sRNA1482545	1.75949	4.16563	38.6583		STnc2080	44.867	725.86	270.067		sRNA1799950	856.578	41.3091	30.8185
Spot_42	599.986	101.364	257.632			STnc2110	0.586497	1.73568	21.3567		CyaR	1183.26	2652.11	167.069		sRNA4415893	24.9261	3.81849	0.01
STnc3140	626.672	311.033	1.08135			sRNA1326799	8.21095	20.1339	125.166		STnc1920	123.751	238.482	14.3279		STnc700	149.85	37.1435	5.40675
sRNA1799950	856.578	41.3091	30.8185			STnc3750	0.293248	11.1083	15.4092		STnc3110	14.9557	38.532	1.62202		STnc1300	89.1475	73.9398	2.97371
MicA	8.5042	383.932	534.998			sRNA4663946	3.81223	37.8378	55.9599		STnc4010	2.63923	26.7294	1.08135		sRNA997533	21.7004	6.59557	0.01
GlmY	285.917	577.633	48.3904			tpke11	0.879745	2.08281	19.4643		STnc3720	1.46624	31.5893	8.92114		sRNA4146790	224.042	195.437	9.46181
sRNA4812322	873.88	11.1083	0.01			sRNA523910	246.622	559.582	2328.15		STnc3290	127.27	258.616	19.194		GcvB	19.9409	5.55417	0.01
STnc1390	359.522	208.281	311.158			STnc4210	0.879745	6.59557	14.0575		STnc1640	92.9597	475.923	36.7659		STnc4020	18.1814	3.12422	0.01
sRNA1318601	7.62445	132.606	634.482			STnc2100	0.293248	7.28984	9.19147		IstR-1_2	15.5422	51.376	3.24405		sRNA294677	36.0695	5.9013	1.08135
sRNA3405375	3.81223	348.524	417.401			sRNA697722	21.1139	32.6307	171.124		STnc290	34.31	40.2677	2.43304		STnc3410	18.4746	16.3154	0.270337
STnc2040	260.404	474.187	4.59574			STnc2010	4.10548	17.3568	38.3879		sRNA3	81.2298	83.6596	6.21776		STnc3630	33.4303	3.47135	1.35169
IsrJ	35.1898	350.26	347.924			STnc3460	56.3037	221.82	411.183		GlmY	285.917	577.633	48.3904		sRNA2296504	270.375	86.7839	18.9236
STnc2090	134.308	285.692	277.366			sRNA1320654	1.17299	6.59557	12.9762		STnc1280	20.8206	244.73	114.623		sRNA4318787	37.5358	11.4555	1.89236
STnc3460	56.3037	221.82	411.183			STnc440	62.1686	159.682	384.15		STnc490	22.8734	267.294	25.9524		STnc4230	12.3164	5.20703	0.01
sRNA2802132	590.309	77.4112	6.4881			OmrA	7.03796	19.7867	46.498		sRNA4066490	7.9177	17.0096	0.811012		STnc4180	17.8881	14.5797	0.540675
MicC	60.9956	561.665	26.2227			STnc4120	6.74471	30.5479	44.3353		STnc1110	17.8881	186.065	24.3304		C0664	27.5653	15.274	1.35169
STnc1310	414.653	193.702	5.13641			RybA	7.62445	2.42995	18.6533		IsrJ	35.1898	350.26	347.924		sRNA1954465	14.0759	9.37266	0.270337
STnc440	62.1686	159.682	384.15			STnc930	4.98522	3.12422	21.0863		DsrA	17.3016	55.8888	5.13641		sRNA2828280	41.348	8.67839	2.70337
STnc1640	92.9597	475.923	36.7659			STnc3490	7.9177	5.55417	28.1151		STnc4260	13.7827	18.7453	1.35169		STnc3570	78.2973	44.0862	6.75844
sRNA4146716	406.149	186.412	4.05506			sRNA1888744	76.5378	70.4685	300.886		sRNA3758077	5.86497	20.1339	1.62202		STnc3240	30.7911	27.7708	2.1627
STnc1160	146.624	200.644	243.304			STnc3170	13.7827	22.2167	61.0963		STnc890	4.69197	43.3919	32.4405		STnc840	22.5801	2.08281	1.89236
RyeF	7.03796	400.941	178.152			STnc3870	13.1962	22.5638	53.5268		STnc3730	107.915	784.873	111.649		IsrH-1_2	26.9788	17.0096	2.43304
sRNA2176581	83.2825	485.295	4.86607			STnc1830	7.62445	19.7867	30.5481		STnc470	25.8058	115.943	15.6796		STnc770	41.9345	12.844	4.59574
sRNA1289188	2.6	512	54			sRNA1320429	7.03796	26.7294	28.1151		sRNA2969551	6.45146	11.4555	0.811012		GlmZ	34.8965	20.8281	3.78472
RybB	18.1814	257.574	288.72			sRNA10	49.2657	151.004	169.502		STnc790	10.2637	76.0227	13.2465		STnc630	50.1455	25.3409	6.21776
sRNA1809591	416.706	97.8922	6.4881			STnc3270	152.196	61.0958	201.401		RydB	101.171	197.173	28.1151		STnc3220	14.9557	5.55417	1.35169
STnc3120	5.57172	32.2836	453.897			STnc1600	8.21095	15.9682	28.3854		STnc1030	67.1538	294.371	42.7133		CsrC	29.6181	16.3154	3.78472
STnc3770	205.86	246.466	8.38046			SroC	476.822	647.408	1509.02		STnc850	19.9409	138.854	80.8309		Spot_42	599.986	101.364	257.632
sRNA1888744	76.5378	70.4685	300.886			STnc1290	442.512	673.79	1326.28		STnc1690	17.8881	124.274	102.458		IsrK	12.9029	5.55417	1.89236
sRNA1851877	5.57172	251.326	190.047			STnc3890	7.9177	18.7453	20.2753		sRNA2499697	19.0611	19.7867	2.1627		sRNA458139	35.1898	26.7294	7.02877
sRNA4146790	224.042	195.437	9.46181			OxyS	38.7088	58.3188	92.4554		sRNA3417448	38.4155	90.6023	13.2465		STnc400	198.529	110.042	48.1201
STnc3270	152.196	61.0958	201.401			STnc4140	5.86497	5.9013	14.5982		sRNA1118334	10.8502	20.8281	2.43304		STnc1320	8.79745	7.63698	1.62202
STnc1080	369.493	36.7964	0.811012			ryfA	5.86497	4.16563	10.5432		sRNA1954754	2.34599	18.3982	2.1627		IsrB-2	21.7004	6.59557	5.13641
STnc3290	127.27	258.616	19.194			STnc520	39.8818	44.0862	68.6657		STnc1550	8.79745	11.4555	1.08135		STnc1340	10.8502	4.8599	2.43304
STnc1030	67.1538	294.371	42.7133			STnc1160	146.624	200.644	243.304		STnc4150	24.9261	75.3284	11.8948		STnc1410	14.3692	6.24844	3.51439
STnc1710	64.8079	170.444	150.308			STnc3070	23.4599	14.9268	24.6007		STnc2070	8.21095	9.37266	0.811012		STnc760	10.8502	2.77708	3.24405
STnc1280	20.8206	244.73	114.623			RyhB2	6.15821	4.16563	6.4881		STnc1010	3.22573	21.8695	15.6796		CsrB	9.67719	6.24844	3.24405
sRNA2594511	6.74471	9.02552	362.252			STnc1510	74.4851	78.1055	96.2401		STnc1480	6.15821	36.7964	7.83979		STnc3970	10.8502	10.4141	4.3254
STnc1920	123.751	238.482	14.3279								STnc3150	12.3164	15.6211	2.1627		STnc1820	35.7763	16.3154	23.7897
sRNA2296504	270.375	86.7839	18.9236								sRNA1932297	95.3057	492.238	389.827		STnc1890	14.0759	13.1911	6.4881
sRNA10	49.2657	151.004	169.502								STnc3130	8.79745	48.2518	28.9261		RygC	65.1011	62.8315	31.8998
STnc400	198.529	110.042	48.1201								STnc1540	12.9029	34.7135	6.21776		STnc1390	359.522	208.281	311.158
sRNA3551252	1.46624	64.5672	274.122								STnc350	34.8965	41.6563	7.83979		tpke70	34.8965	21.8695	25.4117
sRNA1170414	6.45146	69.4271	253.306								STnc4040	4.39872	11.4555	1.62202		STnc070	19.3544	14.5797	12.4355
RydB	101.171	197.173	28.1151								STnc1150	28.7383	34.3664	6.75844		STnc3480	19.3544	16.3154	13.2465
sRNA201302	65.1011	253.409	4.86607								SsrS	482.98	2143.21	850.752
STnc1430	30.7911	278.403	11.3542								STnc200	2.05274	12.4969	12.4355
STnc490	22.8734	267.294	25.9524								sRNA3417670	9.67719	45.8219	13.7872
sRNA1212673	286.504	18.051	8.11012								STnc980	7.03796	33.6721	14.3279
sRNA4842833	8.79745	51.376	250.333								STnc2170	12.9029	21.8695	4.59574
MgrR	162.166	143.367	1.35169								ChiX	173403	346886	101347
DapZ	130.202	159.682	5.94742								SraF	41.348	108.653	31.6295
STnc1590	81.8163	154.128	59.2039								STnc480	9.97044	32.2836	14.0575
sRNA4126333	49.2657	215.571	0.540675								STnc150	9.97044	10.7612	2.97371
STnc1510	74.4851	78.1055	96.2401								STnc880	30.2046	87.4781	37.0362
sRNA1409050	0.293248	87.131	158.958								STnc1710	64.8079	170.444	150.308
STnc1690	17.8881	124.274	102.458								STnc1420	17.5949	23.2581	8.38046
STnc850	19.9409	138.854	80.8309								STnc1590	81.8163	154.128	59.2039
STnc1110	17.8881	186.065	24.3304								STnc3740	9.0907	14.5797	5.13641
STnc1380	39.8818	184.329	3.24405								RyeC	5.86497	11.4555	4.05506
sRNA697722	21.1139	32.6307	171.124								RyjB	7.33121	19.0924	12.9762
sRNA570517	222.282	1.38854	0.270337								RydC	770.363	817.504	343.599
STnc1170	7.62445	208.628	1.89236								STnc3310	7.03796	18.051	10.2728
sRNA3857685	147.504	51.7232	0.01								sRNA978535	8.21095	20.1339	13.5169
STnc700	149.85	37.1435	5.40675								STnc3790	6.45146	15.274	6.75844
sRNA1288534	0.586497	177.039	14.3279								STnc740	34.31	76.0227	48.1201
OxyS	38.7088	58.3188	92.4554								STnc2090	134.308	285.692	277.366
SraG	131.668	54.5003	1.89236								STnc780	29.6181	57.9716	55.4192
MicF	2.63923	179.122	6.21776								STnc1470	14.0759	27.4237	24.3304
SraF	41.348	108.653	31.6295								sRNA898738	26.0991	29.8536	15.4092
STnc1210	3.81223	69.7742	97.8622								STnc750	34.0168	62.8315	37.3066
sRNA3	81.2298	83.6596	6.21776								sRNA2522653	7.33121	12.844	12.7059
sRNA1292328	2.34599	6.94271	161.662								STnc3800	49.8522	52.7646	31.3591
STnc1300	89.1475	73.9398	2.97371								STnc500	6.15821	9.37266	7.29911
RygC	65.1011	62.8315	31.8998								sRNA1	5.86497	8.33125	5.94742
sRNA2416394	10.8502	145.45	2.43304								STnc380	11.7299	13.8854	13.5169
STnc740	34.31	76.0227	48.1201
STnc470	25.8058	115.943	15.6796
sRNA3378366	3.51898	14.5797	138.142
STnc880	30.2046	87.4781	37.0362
sRNA1326799	8.21095	20.1339	125.166
sRNA4426265	1.75949	150.31	0.811012
STnc520	39.8818	44.0862	68.6657
sRNA2828025	145.451	2.77708	0.01
sRNA4662099	5.57172	112.472	29.7371
STnc780	29.6181	57.9716	55.4192
sRNA3417448	38.4155	90.6023	13.2465
STnc750	34.0168	62.8315	37.3066
STnc3800	49.8522	52.7646	31.3591
STnc3570	78.2973	44.0862	6.75844
sRNA1548865	5.57172	104.141	11.6245
sRNA2061316	2.93248	9.02552	108.946
STnc1330	5.27847	102.405	12.7059
STnc1200	2.34599	34.7135	80.2902
STnc4150	24.9261	75.3284	11.8948
FrnS	82.4028	28.118	1.08135
sRNA2522758	1.46624	95.1151	11.3542
sRNA4184031	2.63923	38.532	65.692
IsrL	2.93248	84.701	14.8686
STnc1860	19.9409	78.4526	2.97371
STnc2160	3.81223	18.051	79.4792
STnc790	10.2637	76.0227	13.2465
sRNA4663946	3.81223	37.8378	55.9599
STnc3170	13.7827	22.2167	61.0963
sRNA1253515	1.17299	3.12422	89.752
STnc3870	13.1962	22.5638	53.5268
sRNA1897579	1.75949	1.04141	84.3453
STnc3130	8.79745	48.2518	28.9261
STnc350	34.8965	41.6563	7.83979
tpke70	34.8965	21.8695	25.4117
STnc630	50.1455	25.3409	6.21776
STnc4120	6.74471	30.5479	44.3353
STnc890	4.69197	43.3919	32.4405
DsrA	17.3016	55.8888	5.13641
sRNA1227716	52.4914	24.2995	0.270337
STnc290	34.31	40.2677	2.43304
STnc1820	35.7763	16.3154	23.7897
sRNA1186573	4.39872	67.6914	1.89236
OmrA	7.03796	19.7867	46.498
sRNA898738	26.0991	29.8536	15.4092
sRNA2576882	0.586497	4.51276	65.4217
IstR-1_2	15.5422	51.376	3.24405
STnc1150	28.7383	34.3664	6.75844
sRNA3417670	9.67719	45.8219	13.7872
sRNA458139	35.1898	26.7294	7.02877
SroA	50.1455	16.3154	0.270337
sRNA2285422	1.17299	49.2932	15.4092
STnc1470	14.0759	27.4237	24.3304
STnc3010	53.0779	10.4141	0.270337
STnc3070	23.4599	14.9268	24.6007
sRNA1320429	7.03796	26.7294	28.1151
STnc3240	30.7911	27.7708	2.1627
STnc2010	4.10548	17.3568	38.3879
GlmZ	34.8965	20.8281	3.78472
STnc770	41.9345	12.844	4.59574
STnc2180	49.559	8.67839	0.540675
STnc1830	7.62445	19.7867	30.5481
STnc1560	1.46624	53.4589	1.62202
STnc480	9.97044	32.2836	14.0575
STnc3110	14.9557	38.532	1.62202
STnc980	7.03796	33.6721	14.3279
STnc1540	12.9029	34.7135	6.21776
sRNA3554557	2.05274	6.24844	45.4167
sRNA2828280	41.348	8.67839	2.70337
STnc1600	8.21095	15.9682	28.3854
sRNA4318787	37.5358	11.4555	1.89236
STnc1480	6.15821	36.7964	7.83979
CsrC	29.6181	16.3154	3.78472
STnc1420	17.5949	23.2581	8.38046
STnc3480	19.3544	16.3154	13.2465
STnc4250	42.2277	4.8599	0.270337
STnc3890	7.9177	18.7453	20.2753
STnc1460	26.9788	19.4396	0.01
IsrH-1_2	26.9788	17.0096	2.43304
STnc070	19.3544	14.5797	12.4355
sRNA1482545	1.75949	4.16563	38.6583
C0664	27.5653	15.274	1.35169
sRNA294677	36.0695	5.9013	1.08135
STnc3720	1.46624	31.5893	8.92114
sRNA978535	8.21095	20.1339	13.5169
STnc3490	7.9177	5.55417	28.1151
sRNA2499697	19.0611	19.7867	2.1627
STnc1010	3.22573	21.8695	15.6796
RyjB	7.33121	19.0924	12.9762
STnc2170	12.9029	21.8695	4.59574
STnc380	11.7299	13.8854	13.5169
STnc3630	33.4303	3.47135	1.35169
sRNA2948961	26.9788	10.0669	0.01
STnc3310	7.03796	18.051	10.2728
STnc3410	18.4746	16.3154	0.270337
sRNA1118334	10.8502	20.8281	2.43304
STnc4260	13.7827	18.7453	1.35169
STnc1890	14.0759	13.1911	6.4881
IsrB-2	21.7004	6.59557	5.13641
STnc4180	17.8881	14.5797	0.540675
sRNA2522653	7.33121	12.844	12.7059
sRNA982481	0.293248	29.1594	1.62202
STnc4010	2.63923	26.7294	1.08135
STnc3150	12.3164	15.6211	2.1627
STnc930	4.98522	3.12422	21.0863
STnc3740	9.0907	14.5797	5.13641
sRNA4415893	24.9261	3.81849	0.01
RybA	7.62445	2.42995	18.6533
STnc3790	6.45146	15.274	6.75844
sRNA997533	21.7004	6.59557	0.01
sRNA3758077	5.86497	20.1339	1.62202
STnc200	2.05274	12.4969	12.4355
STnc3750	0.293248	11.1083	15.4092
STnc840	22.5801	2.08281	1.89236
STnc4140	5.86497	5.9013	14.5982
sRNA4066490	7.9177	17.0096	0.811012
STnc3970	10.8502	10.4141	4.3254
GcvB	19.9409	5.55417	0.01
STnc1410	14.3692	6.24844	3.51439
sRNA1954465	14.0759	9.37266	0.270337
STnc150	9.97044	10.7612	2.97371
STnc2110	0.586497	1.73568	21.3567
sRNA1954754	2.34599	18.3982	2.1627
STnc500	6.15821	9.37266	7.29911
tpke11	0.879745	2.08281	19.4643
STnc3220	14.9557	5.55417	1.35169
STnc4210	0.879745	6.59557	14.0575
RyeC	5.86497	11.4555	4.05506
STnc1550	8.79745	11.4555	1.08135
STnc4020	18.1814	3.12422	0.01
sRNA1320654	1.17299	6.59557	12.9762
ryfA	5.86497	4.16563	10.5432
IsrK	12.9029	5.55417	1.89236
sRNA1	5.86497	8.33125	5.94742
CsrB	9.67719	6.24844	3.24405
sRNA2969551	6.45146	11.4555	0.811012
STnc2070	8.21095	9.37266	0.811012
STnc1340	10.8502	4.8599	2.43304
STnc1320	8.79745	7.63698	1.62202
STnc4230	12.3164	5.20703	0.01
STnc4040	4.39872	11.4555	1.62202
STnc760	10.8502	2.77708	3.24405
RyhB2	6.15821	4.16563	6.4881
STnc2100	0.293248	7.28984	9.19147
SraB	6.74471	9.71979	0.01
STnc3990	7.33121	6.59557	2.43304
sRNA4534936	1.17299	11.1083	3.78472
InvR	6.45146	6.24844	2.70337
sRNA1866912	0.879745	7.63698	6.75844
sRNA4662318	2.63923	7.28984	5.13641
STnc3340	6.15821	7.98412	0.811012
sRNA1886080	8.79745	2.08281	4.05506
STnc3700	5.86497	6.24844	2.1627
STnc1650	6.15821	4.8599	3.24405
sRNA4837237	1.17299	9.71979	3.24405
STnc3050	3.81223	7.63698	2.43304
STnc3090	1.46624	9.02552	3.24405
IsrC	10.8502	2.42995	0.270337
STnc3080	2.63923	9.02552	1.62202
STnc1220	0.293248	9.71979	3.24405
RyhB-1	2.63923	3.12422	7.29911
SgrS	1.46624	0.694271	10.8135
STnc3680	9.0907	2.42995	0.270337
STnc810	4.39872	6.24844	1.08135
sRNA2499837	0.293248	3.81849	7.02877
STnc3850	7.03796	3.81849	0.01
STnc3860	6.15821	2.42995	2.1627
STnc3280	3.81223	4.8599	1.35169
STnc4070	5.27847	2.42995	1.89236
sRNA1290392	4.98522	3.12422	1.35169
sRNA4626941	7.33121	1.38854	0.540675
STnc950	2.05274	2.42995	4.59574
STnc1530	1.17299	6.24844	1.62202
STnc3210	0.293248	7.98412	0.540675
IsrD	0.586497	4.51276	3.51439
STnc1740	1.17299	4.16563	3.24405
IsrO	5.86497	2.42995	0.270337
STnc1400	4.39872	3.81849	0.01
STnc1660	4.98522	2.77708	0.01
sRNA4217489	7.33121	0.347135	0.01
STnc3200	1.46624	2.77708	3.24405
STnc1090	2.63923	3.47135	1.35169
sRNA4433610	3.22573	2.08281	1.62202
sRNA4876851	2.93248	3.12422	0.540675
sRNA982124	0.879745	0.347135	5.13641
sRNA3393373	2.93248	0.694271	2.70337
STnc1130	2.05274	4.16563	0.01
OmrB	1.46624	3.81849	0.811012
STnc3830	2.34599	3.12422	0.540675
STnc4080	3.22573	0.694271	1.89236
STnc3920	2.93248	1.38854	1.35169
STnc3580	0.01	2.08281	3.51439
sRNA901248	1.75949	1.38854	2.43304
IsrF	2.05274	2.42995	1.08135
sRNA1227667	4.39872	1.04141	0.01
STnc3760	3.81223	1.04141	0.540675
sRNA1448803	0.293248	1.73568	3.24405
sRNA1291436	0.879745	3.81849	0.540675
STnc3610	0.879745	3.47135	0.811012
sRNA998116	1.46624	2.77708	0.811012
STnc1880	2.93248	1.04141	0.811012
STnc3500	1.17299	1.38854	2.1627
STnc3960	4.10548	0.347135	0.270337
STnc3180	1.75949	2.08281	0.811012
STnc920	3.51898	1.04141	0.01
sRNA4066303	1.75949	2.77708	0.01
STnc3430	1.46624	2.42995	0.540675
STnc3440	0.01	3.47135	0.811012
STnc4220	3.22573	0.694271	0.01
sRNA1440272	0.586497	2.42995	0.811012
sRNA9	2.05274	1.73568	0.01
STnc3060	2.34599	1.38854	0.01
sRNA2950404	0.01	3.12422	0.540675
STnc3300	1.75949	0.694271	1.08135
STnc1700	1.75949	1.38854	0.270337
IsrP	1.46624	1.04141	0.811012
STnc4190	2.93248	0.347135	0.01
STnc4130	1.46624	0.694271	1.08135
STnc2130	0.293248	2.77708	0.01
SraA	1.75949	1.04141	0.270337
STnc3950	0.586497	1.38854	1.08135
STnc3640	0.879745	1.73568	0.01
sRNA1996414	1.17299	1.38854	0.01
sRNA3435592	0.293248	1.38854	0.811012
STnc3530	1.17299	1.04141	0.270337
STnc3550	1.17299	1.04141	0.270337
STnc3620	0.293248	1.73568	0.270337
sRNA3981945	1.17299	1.04141	0.01
sRNA2111563	1.46624	0.694271	0.01
STnc3100	0.879745	0.694271	0.540675
STnc3400	0.01	2.08281	0.01
sRNA997685	2.05274	0.01	0.01
STnc3020	2.05274	0.01	0.01
STnc3880	0.293248	1.73568	0.01
STnc3540	0.879745	1.04141	0.01
STnc3600	1.46624	0.347135	0.01
sRNA2522977	0.01	0.694271	1.08135
STnc310	0.01	0.694271	1.08135
STnc1870	0.01	0.347135	1.35169
sRNA1922930	0.293248	1.38854	0.01
sRNA539269	0.586497	1.04141	0.01
STnc4000	0.293248	1.04141	0.270337
STnc1670	0.879745	0.694271	0.01
STnc3330	0.01	0.694271	0.811012
sRNA3435639	0.879745	0.347135	0.270337
sRNA1291652	0.293248	1.04141	0.01
IsrG	0.293248	0.694271	0.270337
sRNA2495587	0.293248	0.694271	0.270337
STnc340	0.293248	0.694271	0.270337
STnc4110	0.293248	0.694271	0.270337
STnc1180	0.01	0.694271	0.540675
IsrM	0.879745	0.347135	0.01
sRNA1000215	0.879745	0.347135	0.01
sRNA3395090	0.879745	0.347135	0.01
sRNA2437382	0.01	0.694271	0.270337
IsrN	0.586497	0.347135	0.01
sRNA2111772	0.586497	0.347135	0.01
sRNA539528	0.586497	0.347135	0.01
SroG	0.586497	0.347135	0.01
sRNA2828147	0.293248	0.347135	0.270337
STnc3040	0.879745	0.01	0.01
sRNA3981754	0.01	0.01	0.811012
STnc3160	0.01	0.694271	0.01
STnc3510	0.01	0.347135	0.270337
sRNA1291223	0.586497	0.01	0.01
IsrQ	0.01	0.01	0.540675
STnc4100	0.01	0.01	0.540675
sRNA1440474	0.01	0.347135	0.01
RseX	0.293248	0.01	0.01
sRNA12	0.293248	0.01	0.01
sRNA466762	0.293248	0.01	0.01
sRNA3110963	0.293248	0.01	0.01
STnc3000	0.293248	0.01	0.01
STnc4200	0.293248	0.01	0.01
